# Sequential evolution of antidote and toxin links genetic incompatibility with immune responses

**DOI:** 10.64898/2026.01.07.698274

**Authors:** Dongying Xie, Yiming Ma, Junhui Zeng, Pohao Ye, Zhongying Zhao

## Abstract

Toxin-antidote (TA) systems are selfish genetic elements that promote their own inheritance by selectively eliminating offspring lacking the module, thereby establishing post-zygotic genetic incompatibilities between individuals and populations. Although these systems are widespread across species, their evolutionary origins remain poorly understood. Here, we report the discovery of a novel TA gene pair in the nematode *Caenorhabditis nigoni*. The antidote gene, *Cni-shls-2*, is a species-specific F-box gene that arose through recent tandem duplications. Its absence results in embryonic lethality in both *C. nigoni* and its hybrids with the sister species *C. briggsae*. This lethality is caused by a maternally deposited toxin, *Cni-hlix-1*, a chimeric gene formed through the fusion of host and bacterial sequences. Phylogenetic and genomic analyses reveal a sequential evolution of the TA system, in which the antidote evolved prior to the toxin. The stepwise evolution of TA and the potential microbial origin of the toxin support the hypothesis that the antidote initially evolved in response to pathogen exposure, followed by the domestication of the toxin, thereby elucidating the origins of TA formation. These findings highlight the central role of host-pathogen conflict as a driving force in the emergence of genetic incompatibilities and the evolution of reproductive barriers.
