## Supplementary Table 1 for "Sequential evolution of antidote and toxin links genetic incompatibility with immune responses"

### Sheet: Table S1
										Table S1. List of introgression (IR) strains used for mapping Cni-shls-2
										Introgression Strain Name	Starting C. briggsae (Marker-Labeled) Strain Name	Genotype	Phenotype/F1(IR,Cbr)	Phenotype/F1(Cbr, IR)	Cbr_IR_start (Mb)	Cbr_IR_end (Mb)	Recombination Type
										ZZY10018	ZZY0018	zzyIR10018 (IV, AF16>JU1421) zzyIs0018[Cbr-myo-2p::GFP; Cbr-unc-119(+)] IV	Lethal	Lethal	12782944	Right end	Spontaneous recombinaiton
										ZZY10360	ZZY0734	zzyIR10360 (IV, AF16>JU1421) zzyIs0734[Cbr-myo-2p::GFP; NeoR] IV	Lethal	Lethal	14069147	Right end	Spontaneous recombinaiton
										ZZY10364	ZZY0734	zzyIR10364(IV, AF16>JU1421) zzyIs0734[Cbr-myo-2p::GFP; NeoR] IV	Lethal	Lethal	13208719	Right end	Spontaneous recombinaiton
										ZZY10362	ZZY0734	zzyIR10362 (IV, AF16>JU1421) zzyIs0734[Cbr-myo-2p::GFP; NeoR] IV	Viable	Viable	16677362	Right end	Spontaneous recombinaiton
										ZZY10361	ZZY0734	zzyIR10361 (IV, AF16>JU1421) zzyIs0734[Cbr-myo-2p::GFP; NeoR] IV	Viable	Viable	14829809	Right end	Spontaneous recombinaiton
										ZZY10359	ZZY0734	zzyIR10359 (IV, AF16>JU1421) zzyIs0734[Cbr-myo-2p::GFP; NeoR] IV	Viable	Viable	14385119	Right end	Spontaneous recombinaiton
										ZZY10390	ZZY0734	zzyIR10390 (IV, AF16>JU1421) zzyIs0734[Cbr-myo-2p::GFP; NeoR] IV	Viable	Viable	14385119	Right end	Spontaneous recombinaiton
										ZZY10391	ZZY0734	zzyIR10391 (IV, AF16>JU1421) zzyIs0734[Cbr-myo-2p::GFP; NeoR] IV	Viable	Viable	14829809	Right end	Spontaneous recombinaiton
										ZZY10392	ZZY0734	zzyIR10392(IV, AF16>JU1421) zzyIs0734[Cbr-myo-2p::GFP; NeoR] IV	Viable	Viable	15987947	Right end	Targeted recombination
										ZZY10393	ZZY0734	zzyIR10393 (IV, AF16>JU1421) zzyIs0734[Cbr-myo-2p::GFP; NeoR] IV	Viable	Viable	14291063	Right end	Targeted recombination
										ZZY10394	ZZY0734	zzyIR10394 (IV, AF16>JU1421) zzyIs0734[Cbr-myo-2p::GFP; NeoR] IV	Viable	Viable	14385119	Right end	Targeted recombination
										ZZY10395	ZZY0734	zzyIR10395 (IV, AF16>JU1421) zzyIs0734[Cbr-myo-2p::GFP; NeoR] IV	Viable	Viable	14185227	Right end	Targeted recombination
										ZZY10396	ZZY0734	zzyIR10396 (IV, AF16>JU1421) zzyIs0734[Cbr-myo-2p::GFP; NeoR] IV	Viable	Viable	14185227	Right end	Targeted recombination
										ZZY10397	ZZY0734	zzyIR10397(IV, AF16>JU1421) zzyIs0734[Cbr-myo-2p::GFP; NeoR] IV	Viable	Viable	14185227	Right end	Targeted recombination
										ZZY10398	ZZY0734	zzyIR10398(IV, AF16>JU1421) zzyIs0734[Cbr-myo-2p::GFP; NeoR] IV	Viable	Viable	14185227	Right end	Targeted recombination
										ZZY10399	ZZY0734	zzyIR10399 (IV, AF16>JU1421) zzyIs0734[Cbr-myo-2p::GFP; NeoR] IV	Viable	Viable	14185227	Right end	Targeted recombination
										ZZY10400	ZZY0734	zzyIR10400(IV, AF16>JU1421) zzyIs0734[Cbr-myo-2p::GFP; NeoR] IV	Viable	Viable	14185227	Right end	Targeted recombination
										ZZY10401	ZZY0734	zzyIR10401 (IV, AF16>JU1421) zzyIs0734[Cbr-myo-2p::GFP; NeoR] IV	Viable	Viable	14185227	Right end	Targeted recombination
										ZZY10402	ZZY0734	zzyIR10402 (IV, AF16>JU1421) zzyIs0734[Cbr-myo-2p::GFP; NeoR] IV	Viable	Viable	14185227	Right end	Targeted recombination
										ZZY10403	ZZY0734	zzyIR10403(IV, AF16>JU1421) zzyIs0734[Cbr-myo-2p::GFP; NeoR] IV	Viable	Viable	14185227	Right end	Targeted recombination
										ZZY10404	ZZY0734	zzyIR10404 (IV, AF16>JU1421) zzyIs0734[Cbr-myo-2p::GFP; NeoR] IV	Viable	Viable	14095760	Right end	Targeted recombination
										ZZY10405	ZZY0734	zzyIR10405 (IV, AF16>JU1421) zzyIs0734[Cbr-myo-2p::GFP; NeoR] IV	Viable	Viable	14095760	Right end	Targeted recombination
										ZZY10406	ZZY0734	zzyIR10406 (IV, AF16>JU1421) zzyIs0734[Cbr-myo-2p::GFP; NeoR] IV	Viable	Viable	14095760	Right end	Targeted recombination
										ZZY10407	ZZY0734	zzyIR10407 (IV, AF16>JU1421) zzyIs0734[Cbr-myo-2p::GFP; NeoR] IV	Viable	Viable	14095760	Right end	Targeted recombination
										ZZY10408	ZZY0734	zzyIR10408 (IV, AF16>JU1421) zzyIs0734[Cbr-myo-2p::GFP; NeoR] IV	Viable	Viable	14095760	Right end	Targeted recombination
										ZZY10409	ZZY0734	zzyIR10409(IV, AF16>JU1421) zzyIs0734[Cbr-myo-2p::GFP; NeoR] IV	Viable	Viable	14095760	Right end	Targeted recombination
										ZZY10410	ZZY0734	zzyIR10410(IV, AF16>JU1421) zzyIs0734[Cbr-myo-2p::GFP; NeoR] IV	Viable	Viable	14095760	Right end	Targeted recombination
										ZZY10411	ZZY0734	zzyIR10411 (IV, AF16>JU1421) zzyIs0734[Cbr-myo-2p::GFP; NeoR] IV	Lethal	Lethal	9747928	Right end	Targeted recombination
										ZZY10412	ZZY0734	zzyIR10412(IV, AF16>JU1421) zzyIs0734[Cbr-myo-2p::GFP; NeoR] IV	Lethal	Lethal	14039171	Right end	Targeted recombination
										ZZY10413	ZZY0734	zzyIR10413(IV, AF16>JU1421) zzyIs0734[Cbr-myo-2p::GFP; NeoR] IV	Lethal	Viable	14043151	Right end	Targeted recombination
										ZZY10414	ZZY0734	zzyIR10414 (IV, AF16>JU1421) zzyIs0734[Cbr-myo-2p::GFP; NeoR] IV	Viable	Viable	14037419	Right end	Targeted recombination
										ZZY10415	ZZY0734	zzyIR10415(IV, AF16>JU1421) zzyIs0734[Cbr-myo-2p::GFP; NeoR] IV	Viable	Viable	14037419	Right end	Targeted recombination
										ZZY10416	ZZY0734	zzyIR10416 (IV, AF16>JU1421) zzyIs0734[Cbr-myo-2p::GFP; NeoR] IV	Viable	Viable	9747928	Right end	Targeted recombination
										ZZY10417	ZZY0734	zzyIR10417(IV, AF16>JU1421) zzyIs0734[Cbr-myo-2p::GFP; NeoR] IV	Viable	Viable	14115469	Right end	Targeted recombination
										ZZY10418	ZZY0734	zzyIR10418 (IV, AF16>JU1421) zzyIs0734[Cbr-myo-2p::GFP; NeoR] IV	Viable	Viable	14115469	Right end	Targeted recombination
										ZZY10419	ZZY0734	zzyIR10419(IV, AF16>JU1421) zzyIs0734[Cbr-myo-2p::GFP; NeoR] IV	Viable	Viable	14095760	Right end	Targeted recombination
										ZZY10420	ZZY0734	zzyIR10420 (IV, AF16>JU1421) zzyIs0734[Cbr-myo-2p::GFP; NeoR] IV	Viable	Viable	14095760	Right end	Targeted recombination
										ZZY10421	ZZY0734	zzyIR10421 (IV, AF16>JU1421) zzyIs0734[Cbr-myo-2p::GFP; NeoR] IV	Viable	Viable	14095760	Right end	Targeted recombination
										ZZY10422	ZZY0734	zzyIR10422 (IV, AF16>JU1421) zzyIs0734[Cbr-myo-2p::GFP; NeoR] IV	Viable	Viable	14134695	Right end	Targeted recombination
