## Supplementary Table 2 for "Sequential evolution of antidote and toxin links genetic incompatibility with immune responses"

### Sheet: Sheet1
	No:	Chain	Z	rmsd	lali	nres	Description	Species
	292	3dc7-A	2.4	2.5	51	213	PUTATIVE UNCHARACTERIZED PROTEIN LP_3323	Lactiplantibacillus plantarum
	493	5b49-B	2.1	2.6	47	247	UDP-2,3-DIACYLGLUCOSAMINE HYDROLASE	Pseudomonas aeruginosa PAO1
	545	3snk-A	2	2.6	59	119	RESPONSE REGULATOR CHEY-LIKE PROTEIN	Mesorhizobium loti
	6	4q62-A	4	2.7	58	391	LEUCINE-RICH REPEAT-AND COILED COIL-CONTAINING PR	Escherichia coli BL21(DE3)
	117	6ppj-B	2.9	2.7	64	848	UVRD/REP HELICASE	Mycolicibacterium smegmatis
	213	2qsj-B	2.6	2.7	50	122	DNA-BINDING RESPONSE REGULATOR, LUXR FAMILY	Escherichia coli BL21(DE3)
	308	2id5-B	2.4	2.7	54	473	LEUCINE RICH REPEAT NEURONAL 6A	Homo sapiens
	22	7p9b-A	3.6	2.8	53	755	BIODEGRADATIVE ARGININE DECARBOXYLASE	Providencia stuartii
	79	7d38-A	3.1	2.8	80	288	CD1	Flavonifractor plautii
	96	6uqv-A	3	2.8	61	287	CHOE	Pseudomonas aeruginosa PAO1
	212	8wfs-b	2.6	2.8	59	140	PLATELET GLYCOPROTEIN IB BETA CHAIN	Homo sapiens
	353	7e1h-A	2.3	2.8	50	116	DNA-BINDING RESPONSE REGULATOR	Vibrio parahaemolyticus
	359	4xa9-G	2.3	2.8	61	248	GALA PROTEIN TYPE 1, 3 OR 4	Legionella pneumophila subsp. pneumophila str. Philadelphia 1
	10	6dqi-A	3.9	2.9	85	175	FMN REDUCTASE (NADPH)	Escherichia coli K-12
	107	7z65-A	3	2.9	53	283	CHITINASE, GH18 FAMILY	Chitinivibrio alkaliphilus ACht1
	124	3oja-A	2.9	2.9	60	482	LEUCINE-RICH IMMUNE MOLECULE 1	Anopheles gambiae
	156	7n3t-A	2.8	2.9	60	348	HIGH AFFINITY NERVE GROWTH FACTOR RECEPTOR	Homo sapiens, synthetic construct
	204	6zix-B	2.6	2.9	51	205	TRANSCRIPTIONAL REGULATORY PROTEIN RCSB	Salmonella enterica subsp. enterica serovar Typhimurium
	210	6sce-A	2.6	2.9	46	614	UNCHARACTERIZED PROTEIN	Thermus thermophilus HB8, synthetic construct
	278	6vjp-A	2.4	2.9	64	155	ACETYLTRANSFERASE	taphylococcus aureus
	303	8sxe-E	2.4	2.9	65	216	PROBABLE CARBOXYL-TERMINAL PROTEASE	Pseudomonas aeruginosa, Escherichia coli BL21(DE3)
	487	2ydx-A	2.1	2.9	56	312	METHIONINE ADENOSYLTRANSFERASE 2 SUBUNIT BETA	Pseudomonas aeruginosa, Escherichia coli BL21(DE3)
	518	8cgm-A	2	2.9	52	190	OUTER MEMBRANE LIPOPROTEIN CARRIER PROTEIN LOLA	Porphyromonas gingivalis ATCC 33277
	556	2f7k-A	2	2.9	55	323	PYRIDOXAL KINASE	Homo sapiens
	2	3sb4-A	4.3	3	56	329	HYPOTHETICAL LEUCINE RICH REPEAT PROTEIN	Bacteroides thetaiotaomicron
	60	7shk-L	3.2	3	50	282	CULLIN_2 DOMAIN-CONTAINING PROTEIN	Xenopus laevis
	74	8h5v-A	3.1	3	51	123	FLAGELLAR REGULATORY PROTEIN A	Vibrio cholerae O395
	91	6jtd-A	3	3	62	477	C-GLYCOSYLTRANSFERASE	Trollius chinensis
	141	5xkt-A	2.8	3	60	199	UREASE ACCESSORY PROTEIN UREG	Klebsiella pneumoniae subsp. rhinoscleromatis SB3432
	158	6p74-A	2.7	3	62	512	PUTATIVE ATP-DEPENDENT ENDONUCLEASE OF THE OLD FA	Thermus scotoductus
	225	1jr2-A	2.5	3	52	260	UROPORPHYRINOGEN-III SYNTHASE	Homo sapiens
	281	6hfz-C	2.4	3	60	371	GDSL-LIKE PROTEIN	Roseburia intestinalis L1-82
	293	1mg5-A	2.4	3	51	255	ALCOHOL DEHYDROGENASE	Drosophila melanogaster
	335	4cej-B	2.3	3	66	1156	ATP-DEPENDENT HELICASE/NUCLEASE SUBUNIT A	Bacillus subtilis subsp. subtilis str. 168, synthetic construct
	459	7utz-R	2.1	3	56	600	GLYCOPROTEIN HORMONES ALPHA CHAIN ANALOG TR1402	Homo sapiens
	476	8q3z-A	2.1	3	45	437	DUF1887 FAMILY PROTEIN	Homo sapiens
	535	8wfs-X	2	3	60	146	PLATELET GLYCOPROTEIN IB BETA CHAIN	Homo sapiens
	34	1sqs-A	3.4	3.1	85	232	CONSERVED HYPOTHETICAL PROTEIN	Streptococcus pneumoniae TIGR4
	47	7x3t-V	3.3	3.1	78	792	HISTONE H3	Xenopus laevis, synthetic construct, Saccharomyces cerevisiae S288C
	63	6p78-A	3.2	3.1	61	231	QUEUINE LYASE	Thomasclavelia spiroformis DSM 1552
	65	2yk4-A	3.1	3.1	49	326	CMP-N-ACETYLNEURAMINATE-BETA-GALACTOSAMIDE-ALPHA-	Neisseria meningitidis serogroup B
	100	2yui-A	3	3.1	59	182	ANAMORSIN	Homo sapiens
	123	7ol3-B	2.9	3.1	73	425	ATLASTIN-1	Homo sapiens
	149	9j3c-A	2.8	3.1	58	798	RNA CYTIDINE ACETYLTRANSFERASE	Homo sapiens
	174	8w9s-B	2.7	3.1	51	253	NADH-DEPENDENT DIHYDROGENASE	Amycolatopsis mediterranei S699
	185	3fvw-B	2.6	3.1	80	182	PUTATIVE NAD(P)H-DEPENDENT FMN REDUCTASE	Streptococcus mutans
	Chain: aligned PDB chain
	Z: Z-score
	rmsd: Root Mean Square Deviation
	lali: Number of aligned amino acid
	nres: Residue number of aligned PDB chain
