## Supplementary Table 3 for "Sequential evolution of antidote and toxin links genetic incompatibility with immune responses"

### Sheet: Deletion strain
			Strain_name	Genotype	gRNA used	Description
			Deletion and Knockout Strain
			ZZY10450	C. nigoni, zzyDp004IV, zzyIR10413 (IV, AF16>JU1421), zzyIs0734[Cbr-myo-2p::GFP; NeoR] IV	GATCACAGGGGATTTGGTGA;CGTGGACATCGCCAAGGATC	~20 kb Deletion of C. nigoni genomic sequence spaning CNI15775 to CNI15778 in the IR strain ZZY10413
			ZZY10451	C. nigoni, zzyDp005 IV, zzyIR10413 (IV, AF16>JU1421), zzyIs0734[Cbr-myo-2p::GFP; NeoR] IV
			ZZY10454	C. nigoni, zzyDp006 IV, zzyIR10413 (IV, AF16>JU1421), zzyIs0734[Cbr-myo-2p::GFP; NeoR] IV	CCCCACCATCCACTAACAAT;ATCCACACTTCAGACATGTA	~40 kb Deletion of C. nigoni genomic sequence spaning CNI15780 to CNI15783 in the IR strain ZZY10413
			ZZY10455	C. nigoni, zzyDp007 IV, zzyIR10413 (IV, AF16>JU1421), zzyIs0734[Cbr-myo-2p::GFP; NeoR] IV
			ZZY10456	C. nigoni, zzyDp008 IV, zzyIR10413 (IV, AF16>JU1421), zzyIs0734[Cbr-myo-2p::GFP; NeoR] IV
			ZZY10459	C. nigoni, zzyDp009 IV, zzyIR10413 (IV, AF16>JU1421), zzyIs0734[Cbr-myo-2p::GFP; NeoR] IV	ATCCACACTTCAGACATGTA;GGAAACTTCTTGTCGAAACT	~35 kb Deletion of C. nigoni genomic sequence spaning CNI15783 to CNI15788 in the IR strain ZZY10413
			ZZY10461	C. nigoni, unannotated transcript(zzy021), zzyIR10413 (IV, AF16>JU1421), zzyIs0734[Cbr-myo-2p::GFP; NeoR] IV	GGAAACTTCTTGTCGAAACT;GATAATGCTTCATGTACGAT	Deletion of C. nigoni genomic sequence of the unannotated transcribed region in the IR strain ZZY10413
			ZZY10462	C. nigoni, unannotated transcript(zzy022), zzyIR10413 (IV, AF16>JU1421), zzyIs0734[Cbr-myo-2p::GFP; NeoR] IV
			ZZY10465	C. nigoni, CNI15784(zzy023), zzyIR10413 (IV, AF16>JU1421), zzyIs0734[Cbr-myo-2p::GFP; NeoR] IV	TCAAACCAAACCCACCAGTA;GATTCCTGAATGCATACATG	Deletion of CNI15784 in the IR strain ZZY10413
			ZZY10466	C. nigoni, CNI15784(zzy024), zzyIR10413 (IV, AF16>JU1421), zzyIs0734[Cbr-myo-2p::GFP; NeoR] IV
			ZZY10467	C. nigoni, zzyDp010 IV, zzyIR10413 (IV, AF16>JU1421), zzyIs0734[Cbr-myo-2p::GFP; NeoR] IV	GGAAACTTCTTGTCGAAACT;GATTCCTGAATGCATACATG	Deletion of C. nigoni genomic sequence spanning CNI15784-CNI15787 as well as the unannotated transcribed region in the IR strain ZZY10413
			ZZY10468	C. nigoni, zzyDp011 IV, zzyIR10413 (IV, AF16>JU1421), zzyIs0734[Cbr-myo-2p::GFP; NeoR] IV
			ZZY10469	C. nigoni, zzyDp012 IV, zzyIR10413 (IV, AF16>JU1421), zzyIs0734[Cbr-myo-2p::GFP; NeoR] IV
			ZZY10475	C. nigoni, unannotated transcript(zzy025) IV, CNI15784(zzy023), zzyIR10413 (IV, AF16>JU1421), zzyIs0734[Cbr-myo-2p::GFP; NeoR] IV	GGAAACTTCTTGTCGAAACT;GATAATGCTTCATGTACGAT	Deletion of C. nigoni genomic sequence of the unannotated transcribed region in the deletion strain ZZY10465
			ZZY10476	C. nigoni, unannotated transcript(zzy026) IV, CNI15784(zzy023), zzyIR10413 (IV, AF16>JU1421), zzyIs0734[Cbr-myo-2p::GFP; NeoR] IV
			ZZY10477	C. nigoni, CNI15784(zzy027) IV, unannotated transcript(zzy022), zzyIR10413 (IV, AF16>JU1421), zzyIs0734[Cbr-myo-2p::GFP; NeoR] IV	TCAAACCAAACCCACCAGTA;GATTCCTGAATGCATACATG	Deletion of CNI15784 in the deletion strain ZZY10462
			ZZY10478	C. nigoni, CNI15784(zzy028) IV, unannotated transcript(zzy022), zzyIR10413 (IV, AF16>JU1421), zzyIs0734[Cbr-myo-2p::GFP; NeoR] IV
			ZZY10490	C. nigoni, shls-2(zzy039) IV, zzyIR10413 (IV, AF16>JU1421), zzyIs0734[Cbr-myo-2p::GFP; NeoR] IV	GATTCCTGAATGCATACATG;CTGAACTCGACGCAGTCACC	Deletion of Cni-shls-2 (CNI15785-CNI15787) in the IR strain ZZY10413
			ZZY10491	C. nigoni, shls-2(zzy040) IV, zzyIR10413 (IV, AF16>JU1421), zzyIs0734[Cbr-myo-2p::GFP; NeoR] IV
			ZZY10492	C. nigoni, shls-2(zzy041) IV, zzyIR10413 (IV, AF16>JU1421), zzyIs0734[Cbr-myo-2p::GFP; NeoR] IV
			ZZY0995	C. nigoni, hlix-1(zzy014) IV	TCGACTATCATCTCGACTAT;GGTGGATGTTGGAGCAGTTA	Deletion of Cni-hlix-1 genomic sequence in C. nigoni
			ZZY0996	C. nigoni, hlix-1(zzy015) IV
			ZZY1037	C. nigoni, shls-2(zzy042) IV	GATTCCTGAATGCATACATG;CTGAACTCGACGCAGTCACC	Deletion of Cni-shls-2 (CNI15785-CNI15787) in C. nigoni
			ZZY1038	C. nigoni, shls-2(zzy043) IV
			ZZY1061	C. nigoni, hlix-1(zzy033),shls-2(zzy043) IV zzyEx1015[shls-2p::shls-2]	TCGACTATCATCTCGACTAT;TTCGGAGCAAAAATCGATGA	Double knockout of Cni-shls-2 (CNI15785-CNI15787) and Cni-hlix-1 in C. nigoni
			ZZY1015	C. nigoni, zzyDp026 IV	ATCCACACTTCAGACATGTA;GGAAACTTCTTGTCGAAACT	~35 kb Deletion of genomic sequence spaning CNI15783 to CNI15788 in C. nigoni
			ZZY1016	C. nigoni, zzyDp027 IV
			ZZY1024	C. nigoni, unannotated transcript(zzy039) IV	GGAAACTTCTTGTCGAAACT;GATAATGCTTCATGTACGAT	Deletion of genomic sequence of the unannotated transcribed region in C. nigoni
			ZZY1219	C. nigoni (JU4356), shls-2(zzy044) IV	AGGAATGTTCTGTTATCATG;ATTGAGATGGAACATCGAGA	Deletion of Cni-shls-2 (g14899) in C. nigoni wild isolate JU4356
			ZZY1220	C. nigoni (JU4356), shls-2(zzy045) IV
			ZZY1224	C. nigoni (EG5268), shls-2(zzy046) IV	TTAAACGTGCTCAACTGAAC;TCTTTGTTACGTCAGACATA	Deletion of Cni-shls-2 (g15518) in C. nigoni wild isolate EG5268
			ZZY1225	C. nigoni (EG5268), shls-2(zzy047) IV
			ZZY1228	C. nigoni, zzyIs1125[mCherry::his-72] IV; shls-2(zzy043) IV, zzyEx1015[pshls-2::shls-2]	NA	Cni-shls-2 homozygous mutant carrying Cni-shls-2 array and Cni-his-72 endogeously labeld with mCherry (ZZY1057 cross with ZZY1125)
			ZZY1229	C. nigoni (JU2484), shls-2(zzy048) IV	AATTGGGTGAAAATTCAACA;CCCACCCGTCCATCTATGAC	Deletion of Cni-shls-2 (g28598-g28599) in C. nigoni wild isolate JU2484
			ZZY1230	C. nigoni (JU2484), shls-2(zzy049) IV
			ZZY1274	C. nigoni (VSL2202), shls-2(zzy050) IV	TGAAACAAGACCAATCAGAT; TATTCTCGTCAGGAAATTAA	Deletion of Cni-shls-2 (g15079) in C. nigoni wild isolate VSL2202
			Knock-in Strain
			zzy1137	C. nigoni, zzyIs1137[hlix-1::gfp] IV	AGAATCAATGTCGAGTTCAG	Cni-hlix-1 C-terminal endogeneous knock-in of GFP (site 5)
			zzy1186	C. nigoni, zzyIs1186[mNeonGreen::hlix-1] IV	AATGATGAAGGAGATTCAAG	Cni-hlix-1 N-terminal endogeneous knock-in of mNeonGreen (site 1)
			zzy1187	C. nigoni, zzyIs1187[hlix-1::mNeonGreen] IV	AAGGCATTCGAGGACTACAT	Cni-hlix-1 internal endogeneous knock-in of mNeonGreen (site 2)
			zzy1210	C. nigoni, zzyIs1210[hlix-1::mNeonGreen] IV	TCATTTTTGATTCTGCCAAC	Cni-hlix-1 internal endogeneous knock-in of mNeonGreen (site 3)
			zzy1211	C. nigoni, zzyIs1211[hlix-1::mNeonGreen] IV	AGGAACGGTGGGCGGAGCTT	Cni-hlix-1 internal endogeneous knock-in of mNeonGreen (site 4)
			zzy1125	C. nigoni, zzyIs1125[mCherry::his-72] IV	TTTTCCAGAAAGCACCGAAA	Cni-his-72 N-terminal endogeneous knock-in of mCherry
			Extrachromosomal Array Strain
			ZZY10493	C. nigoni, zzyEx1014[pshls-2::shls-2]	NA	C. nigoni (JU1421) carrying a Cni-shls-2 array
			ZZY10494	C. nigoni, zzyEx1015[pshls-2::shls-2]
			ZZY1045	C. nigoni, shls-2(zzy043) IV, zzyEx1014[pshls-2::shls-2]		Cni-shls-2 homozygous mutant carrying Cni-shls-2 array
			ZZY1052	C. nigoni, shls-2(zzy042) IV, zzyEx1014[pshls-2::shls-2]
			ZZY1057	C. nigoni, shls-2(zzy043) IV, zzyEx1015[pshls-2::shls-2]
			ZZY10531	C. briggsae, she-1(V49), zzyEx1020[pshls-2::shls-2]		C. briggsae (she-1(V49) mutant) carrying a Cni-shls-2 array
			ZZY10532	C. briggsae, she-1(V49), zzyEx1021[pshls-2::shls-2]
			ZZY10562	C. nigoni, zzyEx1028[JU4356 pshls-2::shls-2 (g14899)]		C. nigoni (JU1421) carrying a JU4346 Cni-shls-2 (g14899) array
			ZZY10563	C. nigoni, zzyEx1029[JU2484 pshls-2::shls-2 (g28598)]		C. nigoni (JU1421) carrying a JU2484 Cni-shls-2 (g28588) array
			ZZY10564	C. nigoni, zzyEx1030[JU2484 pshls-2::shls-2 (g28599)]		C. nigoni (JU1421) carrying a JU2484 Cni-shls-2 (g28589) array
			ZZY10565	C. nigoni, zzyEx1031[EG5268 pshls-2::shls-2 (g15518)]		C. nigoni (JU1421) carrying a EG5268 Cni-shls-2 (g15518) array
